# Phylogenomics invokes the clade housing Cryptista, Archaeplastida, and *Microheliella maris*

**DOI:** 10.1101/2021.08.29.458128

**Authors:** Euki Yazaki, Akinori Yabuki, Ayaka Imaizumi, Keitaro Kume, Tetsuo Hashimoto, Yuji Inagaki

## Abstract

As-yet-undescribed branches in the tree of eukaryotes are potentially represented by some of “orphan” protists (unicellular micro-eukaryotes), of which phylogenetic affiliations have not been clarified in previous studies. By clarifying the phylogenetic positions of orphan protists, we may fill the previous gaps in the diversity of eukaryotes and further uncover the novel affiliation between two (or more) major lineages in eukaryotes. *Microheliella maris* was originally described as a member of the phylum Heliozoa, but a pioneering large-scale phylogenetic analysis failed to place this organism within the previously described species/lineages with confidence. In this study, we analyzed a 319-gene alignment and demonstrated that *M. maris* represents a basal lineage of one of the major eukaryotic lineages, Cryptista. We here propose a new clade name “Pancryptista” for Cryptista plus *M. maris*. The 319-gene analyses also indicated that *M. maris* is a key taxon to recover the monophyly of Archaeplastida and the sister relationship between Archaeplastida and Pancryptista, which is collectively called as “CAM clade” here. Significantly, Cryptophyceae tend to be attracted to Rhodophyta depending on the taxon sampling (ex., in the absence of *M. maris* and Rhodelphidia) and the particular phylogenetic “signal” most likely hindered the stable recovery of the monophyly of Archaeplastida in previous studies. We hypothesize that many cryptophycean genes (including those in the 319-gene alignment) recombined partially with the homologous genes transferred from the red algal endosymbiont during secondary endosymbiosis and bear a faint phylogenetic affinity to the rhodophytan genes.
