## Supplemental Table 5 for "Phylogenomics invokes the clade housing Cryptista, Archaeplastida, and *Microheliella maris*"

### Sheet: Sheet1
Gene#	Tree1	Tree2	The gene-wise lnL differences	Normalized by gene length
001_AAP	-16944.6	-16830.3	-114.289	-30224.2
002_ABHD13	-7755.29	-7816.05	60.757	37379.1
003_ADK2	-12863.7	-12905.6	41.8595	15261
005_AGX	-12387.6	-12393	5.379	1839.91
006_AKT	-11127.9	-11183.5	55.6151	19629.7
007_AKTIP	-3511.46	-3505.99	-5.4711	-6135.39
009_ALDR	-7250.66	-7275.05	24.391	14031.5
010_ALG11	-10561.6	-10557.7	-3.814	-1469.09
011_ALIS1	-7086.91	-7116.21	29.3015	16747.6
012_AMP2B	-11709	-11709.3	0.3002	90.1536
013_AOAH	-7655.25	-7678.23	22.9759	6321.37
014_AP1S2	-4264.42	-4277.93	13.5127	9138.3
015_AP3M1	-9693.62	-9703.36	9.7429	3232.75
016_AP3S1	-4273.25	-4257.65	-15.6028	-10715.4
017_AP4M	-15519.1	-15520.4	1.3456	352.691
018_AP4S1	-3642.09	-3625.35	-16.7386	-11495.4
019_APBLC	-22047.3	-22108.2	60.9737	10003.3
021_ARP2	-11565.4	-11561.4	-4.0259	-1071.06
022_ARP3	-9188.28	-9187.67	-0.6043	-171.042
023_ARPC4	-5923.93	-5935.84	11.9075	6940.19
024_ATEHD2	-12006.9	-12027.4	20.5415	4739.1
025_ATG2	-13555.9	-13578.3	22.4108	8342.09
026_ATP6V0A1	-27941	-27935	-6.0706	-1122.77
027_ATP6V0D1	-13828.7	-13810	-18.6789	-6413.96
028_ATPDIL14	-8125.86	-8125.99	0.134	80.2117
029_ATSAR2	-6140.78	-6131.42	-9.3522	-5178.31
030_Actin	-7360.02	-7356.14	-3.8782	-946.494
031_BAT1	-12360.8	-12377.1	16.3688	4203.32
032_C16orf80	-2293.51	-2290.92	-2.5902	-1233.72
033_C22orf28	-10148	-10132.1	-15.8997	-3022.72
034_C3H4	-8751.04	-8806.69	55.65	26224.2
035_CATB	-4976.15	-5000.75	24.6033	14062.3
036_CC1	-10294.1	-10338.8	44.6765	19028.8
041_CDK5	-8520.44	-8541.11	20.6682	5906.57
042_CLAT	-63653.7	-63638.8	-14.9437	-1076.34
043_COP-beta	-27950.2	-28040.6	90.4161	13906.5
044_COPE	-9196.47	-9224.86	28.3922	17467.5
045_COPG2	-24203.3	-24203.4	0.1696	29.6355
046_COPS2	-15585.7	-15612.2	26.5553	8056.81
047_COPS6	-9208.92	-9203.61	-5.3093	-2799.77
048_COQ4-mito	-6627.04	-6621.23	-5.8104	-3501.73
049_CORO1C	-11035.8	-11047.5	11.6863	4157.88
050_CRNL1	-23703.5	-23715.3	11.7949	2176.95
051_CS	-16752.8	-16802.1	49.3429	11595.2
052_CTP	-17479.1	-17534.8	55.7265	11323.2
053_D2HGDH-mito	-12821.6	-12859.1	37.5483	10978.5
054_DCAF13	-17223.7	-17183.6	-40.1156	-11175.9
055_DHSA1	-16440.8	-16369	-71.7839	-11931.5
057_DHYS	-11054.2	-11049.2	-4.9979	-1610.09
058_DIMT1L	-10891.2	-10819.6	-71.5835	-25265.8
060_DNAJ	-9816.83	-9863.03	46.2066	20992.5
062_DNM	-25313.6	-25259.1	-54.5145	-9896.62
063_DPH5	-7051.48	-7020.35	-31.1281	-14069.9
064_DPP3	-7449.05	-7449.94	0.8961	204.08
065_DRG2	-12492.1	-12417.8	-74.273	-21788.1
066_ECHM	-9618.89	-9557.3	-61.5904	-24037.1
067_EF2	-23842.5	-23803	-39.5026	-4653.74
068_EFG-mito	-24660.8	-24616	-44.768	-6688.17
069_EFTUD1	-16780.5	-16815.4	34.9447	6490.19
070_EIF3B	-15124.7	-15070.3	-54.4063	-19203
071_EIF3C	-16546.4	-16575.6	29.1887	8478.31
072_EIF3I	-14568.4	-14607.6	39.2416	15382.7
073_EIF4A3	-10142.1	-10118.3	-23.771	-5571.22
074_EIF4E	-5282.43	-5297.71	15.2758	11092.7
076_ETFA	-9006.06	-8995.67	-10.3941	-4263.12
077_FA2H	-3933.99	-3912.75	-21.2436	-10010.7
078_FAH	-12767.4	-12765.7	-1.771	-512.733
080_FAM18B	-4434.02	-4460.37	26.3411	25644.1
081_FAM96B	-4207.34	-4188.24	-19.091	-15237
082_FOLD	-8442.18	-8455.43	13.253	4996.21
083_FTSJ1	-5703.53	-5672.12	-31.4123	-16274.1
086_GCST	-11971.2	-11947.6	-23.638	-8798.9
087_GDI	-4568.44	-4585.22	16.783	14721.2
089_GMPP3	-11462.2	-11441.2	-21.0009	-6060.3
090_GNL2	-13428.2	-13408.9	-19.2612	-5234.32
092_GRWD1	-12035.7	-12073.1	37.4476	14057.4
093_GSS	-14850.1	-14886	35.9291	12056.9
094_H2A	-2596.71	-2550.97	-45.7396	-37870.7
096_HDDC2	-5397.04	-5396.99	-0.0435	-28.7593
097_HGO	-11286.3	-11248.1	-38.2066	-10479.3
098_HM13	-11729.4	-11719.1	-10.3896	-4183.8
099_HYOU1	-17575.2	-17586.2	11.0225	2735.31
103_IMB1	-28877.4	-28916.7	39.3161	7862.51
104_IMP4	-10382.3	-10354.2	-28.0887	-11209.2
105_IP5PD	-10435.9	-10425.9	-10.0222	-3843.67
106_IPO4	-17801.8	-17801.3	-0.4379	-113.434
107_IPO5	-23711.2	-23713.3	2.1491	473.615
108_ITIH4_RJ	-6436.1	-6423.27	-12.8281	-7526.27
109_KARS	-18195.5	-18163.4	-32.0853	-6916.06
110_KDELR2	-7510.89	-7496.19	-14.7042	-7847.44
112_LTA4H	-16833.2	-16865.5	32.324	7677.34
113_METTL1	-7050.56	-7031.66	-18.8983	-10271.4
114_MLST8	-8783.59	-8805.89	22.3027	9276.25
115_MMAA-mito	-5939.08	-5933.95	-5.1264	-2317.13
116_MOCS3	-8457.41	-8442.4	-15.0124	-6303.22
117_MTHFR	-15241.9	-15233.5	-8.3951	-1845.51
118_MTLPD2	-15531.1	-15465	-66.1117	-15252.5
119_MYG1	-8328.38	-8327.78	-0.5982	-278.925
120_NAA15	-22833.8	-22850.6	16.7724	3810
121_NAE1	-12528.6	-12499.1	-29.4905	-11310.1
122_NAPA	-13386.3	-13373.7	-12.5421	-5878.99
123_NDPK2	-5733.26	-5765.52	32.2611	21985.2
124_NDUFV2-mito	-6651.99	-6682.55	30.5557	17692.7
125_NFS1-mito	-13827.8	-13772.3	-55.5815	-13640.1
126_NLN-mito	-14672.2	-14691.2	18.9814	4042.31
127_NMD3	-15445.6	-15449.8	4.1864	1378.74
128_NMT1	-12897.1	-12884.7	-12.4489	-3842.76
129_NOP5A	-11688.9	-11683.6	-5.2393	-1482.94
130_NSA2	-8592.46	-8561.58	-30.8809	-11166.5
131_ODB2	-12916.7	-13010.3	93.5626	29603.2
132_ODBA	-12650.4	-12647.2	-3.2106	-984.199
133_ODBB	-11166.8	-11151.3	-15.545	-4456.84
134_ODO2A	-12977.4	-12965	-12.4523	-4011.54
135_ODPA2	-12213.6	-12201.1	-12.534	-4158.85
136_ODPB	-11676.2	-11650.6	-25.6836	-7339.88
137_PABPC4	-12408.5	-12361.5	-47.0004	-13218.6
138_PACRG	-5289.4	-5293.9	4.4929	2151.54
139_PCY2	-10366.2	-10344.6	-21.5706	-7736.77
140_PELO	-15746.9	-15825.4	78.4887	22576.2
141_PGM2	-12439	-12428.4	-10.6302	-2713.98
143_PIK3C3	-10215.5	-10233	17.4788	5978.69
144_PLS3	-15761.9	-15762.6	0.64	147.27
145_PMM2	-8552.18	-8555.8	3.6257	1681.72
146_PMPCB	-17762	-17781.4	19.41	5102.58
147_PP2BC	-10193.4	-10163.2	-30.1588	-7360.41
148_PPP2R3	-11441.1	-11437	-4.0974	-1657.52
149_PPP2R5C	-15058.5	-15066.2	7.6534	2159.33
150_PPX2	-5969.61	-5948.77	-20.8446	-6412.03
151_PR19A	-11069.3	-11027.9	-41.3467	-18314.9
152_PROSC	-5299.27	-5338.22	38.9507	26749.8
153_PSD11	-17131.8	-17081	-50.8132	-14955.6
154_PSD7	-8290.84	-8311.83	20.9904	9487.66
155_PSMD12	-16579.3	-16639.9	60.5979	19380.8
156_PSMD6	-17501.7	-17486	-15.651	-4882.23
157_PTPL	-5028.81	-4991.49	-37.3184	-32098.2
160_Pace2C	-6939.76	-6946.97	7.2117	3780.47
161_RBX1	-1523.92	-1497.6	-26.3275	-27440.1
162_RHEB	-4367.52	-4379.11	11.5884	6936.75
163_RICTOR	-4943.81	-4944.53	0.7263	289.84
164_RPAC1	-7563.3	-7565.6	2.3015	1171.81
165_RPF1	-10111.4	-10174	62.5897	26917.2
166_RPN1B	-29204.3	-29222.5	18.2733	2776.79
167_RPPK	-6866.44	-6859.49	-6.9464	-2413.32
168_RPTOR	-10781.7	-10758.9	-22.8835	-5224.99
169_RRAGD	-11159.1	-11162.7	3.54	1280.06
170_RRM1	-26183.2	-26240.6	57.3983	7306.08
171_SCO1-mito	-6273.67	-6324.87	51.1979	37797.7
172_SCSB	-15075.9	-15113.1	37.1325	10248.1
173_SEC23	-27317.1	-27315	-2.0483	-313.95
174_SF3B2	-9152.49	-9162.99	10.5039	4539.32
175_SND1	-20979.3	-20966.4	-12.8526	-3119.55
176_SPTC2	-17360.8	-17368	7.14	1589.31
177_SPTLC1	-10272	-10257.6	-14.3605	-4989.12
178_STXBP1	-11418.8	-11382	-36.7878	-16799.5
179_SYGM1	-16161.4	-16146.3	-15.0566	-3528.82
180_SYNJ	-3983.4	-3994.05	10.6587	5395.86
182_TM9SF1	-20576.5	-20641.4	64.9358	13347.5
183_TMS	-8185.12	-8232.07	46.956	27732.8
184_UBA3	-12511.5	-12409.6	-101.822	-32921.8
185_UBE12	-34683.3	-34693.6	10.3157	1399.52
188_VARS	-32660.3	-32643.8	-16.4954	-2105.71
189_VBP1	-7523.56	-7483.89	-39.6679	-27890.9
190_VPS18	-15667.2	-15651.7	-15.5466	-4428.63
191_VPS26B	-7322.68	-7309.84	-12.8406	-5863.79
192_WBSCR22	-8944.07	-8977.31	33.2425	14091
193_WD66	-13574.8	-13552.1	-22.7519	-8998.38
195_YKT6	-4815.1	-4815.16	0.0626	59.6329
196_ef1alpha	-8583.05	-8569.86	-13.1862	-2870.25
197_l12e-D	-8372.64	-8396.33	23.6838	10543.7
198_mat	-11455.4	-11432.7	-22.6496	-5936.61
199_mcm-E	-14039.4	-14035.1	-4.2901	-873.721
200_nsf1-H	-7110.64	-7148.81	38.1704	16495.6
201_oplah	-22694.6	-22608.5	-86.1745	-8389.42
202_orf2	-8814.7	-8819.88	5.1763	2452.29
203_pace2-A	-5232.82	-5208.7	-24.1187	-12871.8
204_pp2A-b	-7874.79	-7923.17	48.382	15362.9
205_psma-H	-10743.6	-10711.7	-31.9054	-16824.8
206_psma-J	-10216.3	-10168.1	-48.1892	-23984.1
207_rpl20	-4988.93	-5008.44	19.5194	16161.3
208_rpl33	-4906.81	-4934.2	27.3861	26957.7
209_rpl43	-3306.68	-3317.18	10.5058	10822.4
210_rpl44	-3087.08	-3064.7	-22.3863	-21793.9
211_ar21	-5627.2	-5611.47	-15.7319	-12904.8
212_arf3	-3830.82	-3832.86	2.0373	1037.29
213_arpc1	-11042.5	-11003.4	-39.0854	-10244.5
214_atp6	-4399.16	-4373.83	-25.3348	-15695.5
215_Atub	-6649.63	-6661.06	11.4324	2371.94
216_Btub	-8445.3	-8400.05	-45.2518	-9323.13
217_calr	-10471.4	-10444.8	-26.6014	-8632.5
218_capz	-7446.33	-7457.66	11.3299	5835.69
219_cct-A	-20188	-20152.8	-35.2625	-6388.5
220_cct-B	-17808.3	-17806.6	-1.7077	-333.97
221_cct-D	-16078.8	-16121.9	43.0767	8732.84
222_cct-E	-20812.4	-20811.2	-1.1877	-207.127
223_cct-G	-18770.7	-18754.3	-16.4256	-3096.12
224_cct-N	-18565	-18514.2	-50.7448	-9464.39
225_cct-T	-21469.6	-21458.8	-10.7456	-2255.86
226_cct-Z	-19226	-19203.8	-22.2581	-4213.44
227_cpn60	-18193.1	-18126.5	-66.5837	-12340.6
228_crfg	-18192.7	-18205.9	13.2153	2754.75
229_fh	-13766.5	-13754.6	-11.8801	-2447.63
230_fibri	-7542.19	-7513.98	-28.2116	-10961.9
231_fpps	-11981.6	-12007.6	26.0205	9645.22
232_gdi2	-17137.8	-17120.9	-16.9112	-4393.54
233_glcn	-9094.95	-9053.06	-41.8916	-15860.1
234_gnb2l	-9637.29	-9643.5	6.2028	2105.43
235_gnbpa	-7354.52	-7357.17	2.6463	1090.42
236_grc5	-8240.55	-8254.5	13.9488	6402.86
237_Gtub	-10459.9	-10418.8	-41.0775	-9526.54
238_h3	-1241.1	-1250.91	9.8099	6634.19
240_hmt1	-10348.4	-10331.7	-16.6734	-5725.31
241_HSP70C	-18121.8	-18044.7	-77.0771	-11813.9
242_hsp70mt	-19155.2	-19096.8	-58.3536	-9314.71
243_HSP90	-19641.7	-19644.4	2.7937	401.785
244_if2b	-6839.9	-6834.08	-5.8221	-4061.35
245_if2g	-12088.5	-12070.6	-17.9525	-4036.67
246_if2p	-16714.3	-16660.4	-53.8506	-10992.5
247_if6	-7735.88	-7721	-14.8754	-5780.01
248_ino1	-17781.2	-17762.5	-18.7178	-3693.2
249_l10a	-9933.94	-9872.8	-61.1394	-26682.1
250_mcm-A	-14390.7	-14415.4	24.6526	4717.11
251_mcm-B	-16151.4	-16183.5	32.1471	5661.98
252_mcm-C	-12666.5	-12694.2	27.7143	5988.45
253_mcm-D	-15869.1	-15810.9	-58.1659	-11129.7
254_metap2	-12288.6	-12257.2	-31.4083	-9004.93
256_ndf1	-11687.4	-11701.3	13.8781	2991.46
257_nsf1-C	-13479.5	-13416.3	-63.2715	-18499.5
258_nsf1-E	-14945.7	-15006.7	61.0068	14930.2
259_nsf1-G	-8889.98	-8874.02	-15.9533	-3738.98
260_nsf1-I	-9691.08	-9667.16	-23.9215	-5447.95
261_nsf1-J	-10833.1	-10820.6	-12.488	-2966.05
262_nsf1-K	-10255.4	-10225.5	-29.8987	-7317.09
263_nsf1-L	-8571.08	-8565.02	-6.0526	-1465.06
264_nsf1-M	-10105.7	-10144.3	38.6511	8825.2
265_nsf2-A	-18369.6	-18390.5	20.9075	2649.84
266_nsf2-F	-17734.3	-17625.9	-108.419	-24565.4
267_osgep	-7426.95	-7427.9	0.9534	293.276
268_pace2B	-8246.03	-8225.44	-20.5917	-8605
269_pace5	-8331.03	-8378.03	46.9989	26023.3
270_psma-A	-9597.79	-9648.12	50.3388	19820.5
271_psma-B	-8005.34	-8041.32	35.9829	15626.5
272_psma-C	-7796.73	-7776.02	-20.706	-8735.17
273_psma-E	-8342.54	-8386.16	43.6179	20126
274_psma-F	-11818.9	-11888.8	69.8529	29053.6
275_psma-G	-11290.5	-11271.8	-18.7238	-7505.79
276_psmb-K	-7968.57	-7974.84	6.2694	2877.82
277_psmb-L	-7976.35	-7974.13	-2.2256	-1146.34
278_psmb-M	-6256.8	-6205.78	-51.0246	-27068.1
279_psmb-N	-10169.8	-10211.1	41.3104	22452.6
280_psmd	-8926.17	-8948.23	22.0554	7263.69
282_rad23	-7263.19	-7310.15	46.9617	28111
283_Rad51A	-9365.45	-9349.96	-15.4925	-4514.84
284_ran	-6968.76	-6980.95	12.1987	5403.54
285_rf1	-13465.2	-13504.8	39.5665	9152.16
286_rla2a	-2990.32	-2985.4	-4.9157	-7508.48
287_rla2b	-3133.32	-3142.02	8.7043	14280.2
288_Rpl2	-10185.1	-10210.1	24.9752	9142.99
289_Rpl3	-14462.5	-14488.7	26.1299	6466.2
290_Rpl4b	-12445.1	-12473.1	28.0418	8872.43
291_Rpl5	-10947.6	-10852.2	-95.426	-38958.4
292_rpl6	-4785.39	-4821.94	36.5554	32712.3
293_Rpl7a	-9753.19	-9708.2	-44.9872	-19828.4
294_rpl9	-9699.44	-9699.42	-0.0201	-10.9245
295_rpl11	-6045.73	-6044.37	-1.3584	-752.146
296_rpl12	-6315.14	-6291.81	-23.326	-15194.8
297_Rpl13A	-9412.76	-9424.27	11.511	5794.22
298_Rpl13e	-6066.28	-6041.62	-24.6601	-17067.9
299_Rpl14e	-7537.94	-7541.66	3.7251	3055.69
300_Rpl15	-6942.21	-6959.43	17.2184	7986.45
301_rpl17	-7124.57	-7136.34	11.7675	7341.59
302_Rpl18	-6506.82	-6509.58	2.7612	1528.88
303_rpl19	-6708.94	-6659.04	-49.9005	-26631.2
304_rpl21	-5831.12	-5768.83	-62.2868	-49268.9
305_Rpl24A	-4804.8	-4788.12	-16.6882	-16246.6
306_rpl26	-4253.99	-4239.42	-14.562	-11835.6
307_rpl27	-5514.1	-5560.77	46.6767	30183.8
308_rpl30	-3446.03	-3444.5	-1.5379	-1362.46
309_rpl31	-5004.93	-4989.17	-15.7644	-13966
310_rpl32	-5964.77	-5979.98	15.2072	11134.2
311_rpl35	-5942.35	-5980.14	37.7977	28620.3
312_rpo-A	-24921.3	-24959.1	37.8437	4675.94
313_rpo-B	-44401.1	-44389.7	-11.3353	-970.258
315_rppO	-14024.5	-13871.8	-152.662	-62039.7
316_rps2	-8213.91	-8247.35	33.446	14042.9
317_rps3	-6639.95	-6591.32	-48.6366	-20815.5
318_rps4	-11596.3	-11602.2	5.8968	2213.6
319_rps5	-6114.75	-6087.5	-27.2495	-13337.5
320_rps6	-8276.54	-8276.51	-0.0349	-16.9882
321_rps8	-7742.92	-7723.51	-19.4104	-9826.32
322_rps10	-3925.79	-3955.31	29.5218	33530.7
323_rps11	-4571.26	-4556.96	-14.3002	-9975.46
324_rps12	-5467.03	-5430.08	-36.9505	-30882.3
325_rps14	-2778.06	-2784.5	6.4411	4835.85
326_rps15	-5365.57	-5369.03	3.4642	2435.72
327_rps16	-4548.24	-4565.07	16.8236	11464.9
328_rps17	-3318.87	-3307.46	-11.4099	-9910.06
329_rps18	-5718.69	-5676.09	-42.6043	-26211.1
330_rps20	-3093.85	-3077.37	-16.4801	-15051.6
331_rps23	-4312.56	-4316.89	4.3281	2700.25
332_rps26	-3329.8	-3338.13	8.3305	8110.06
333_rps27	-1831.38	-1848.11	16.7269	19245.1
334_s15a	-4345.25	-4320.07	-25.1735	-17155.2
335_s15p	-5017.93	-4983.62	-34.3117	-20963.7
336_sap40	-7720.81	-7711.48	-9.3249	-4347.96
337_sra	-12354.7	-12321.3	-33.3911	-10307.3
338_srp54	-15978.3	-15913.2	-65.151	-15149.2
339_suca	-9087.2	-9080.16	-7.0412	-2318.94
340_tfiid	-5627.37	-5670.19	42.8181	23708.4
341_topo1	-15788.3	-15781	-7.2607	-1937.47
342_trs	-23552.5	-23564.3	11.7893	2127.16
343_ubc	-4039.41	-4057.04	17.6263	10919.9
344_Ubq	-544.876	-538.977	-5.8991	-7159.08
345_vata	-18105.3	-18115.8	10.4928	1815.58
346_vatb	-12764.3	-12744.1	-20.1598	-3925.27
347_vatc	-11557.6	-11598.6	41.0045	20758.1
348_vate	-8575.99	-8606.34	30.3483	18415.2
349_wd	-8884.58	-8892.84	8.2659	3225.96
350_wrs	-14042.4	-14115.5	73.1216	19222.5
351_xpb	-16622.8	-16625.9	3.0473	674.916
